# Analysis of live cell data with G-DNABERT supports a role for G-quadruplexes in chromatin looping

**DOI:** 10.1101/2024.06.21.599985

**Authors:** Dmitry Konovalov, Dmitry Umerenkov, Alan Herbert, Maria Poptsova

## Abstract

Alternative DNA conformation formed by sequences called flipons potentially alter the readout of genetic information by directing the shape-specific assembly of complexes on DNA The biological roles of G-quadruplexes formed by motifs rich in guanosine repeats have been investigated experimentally using many different methodologies including G4-seq, G4 ChIP-seq, permanganate nuclease footprinting (KEx), KAS-seq, CUT&Tag with varying degrees of overlap between the results. Here we trained large language model DNABERT on existing data generated by KEx, a rapid chemical footprinting technique performed on live, intact cells using potassium permanganate. The snapshot of flipon state when combined with results from other in vitro methods that are performed on permeabilized cells, allows a high confidence mapping of G-flipons to proximal enhancer and promoter sequences. Using G4-DNABERT predictions,with data from ENdb, Zoonomia cCREs and single cell G4 CUT&Tag experiments, we found support for a model where G4-quadruplexes regulate gene expression through chromatin loop formation.
