## Supplemental Table 1 for "Analysis of live cell data with G-DNABERT supports a role for G-quadruplexes in chromatin looping"

### Sheet: G4-DNABERT model performance
G4-DNABERT and Gene Regulation
Dmitry Konovalov, Dmitry Umerenkov, Alan Herbert and Maria Poptsova
Supplementary Table 1. G4-DNABERT performance metrics on human genome
Model metrics on test set. Average for 5 folds. threshold = 0.5
	Precision	Recall	F1	Accuracy	ROC-AUC
HG	0.848	0.936	0.89	0.994	0.998
Model metrics for whole-genome prediction. Min_len = 6. threshold = 0.25
	Precision	Recall	F1	Accuracy	ROC-AUC
HG	0.315	0.9866	0.477	0.998	0.992
