## Supplemental Table 2 for "Analysis of live cell data with G-DNABERT supports a role for G-quadruplexes in chromatin looping"

### Sheet: G4-DNABERT high attemtion
G4-DNABERT and Gene Regulation
Dmitry Konovalov, Dmitry Umerenkov, Alan Herbert and Maria Poptsova
Supplementary Table 2. 6-mers ranked by attention scores in human genome
Attention rank	6-mer	Frequency
1	CCTCCC	3
2	GGGAGG	1
3	GGAGGG	4
4	CCCTCC	2
5	GGCGGG	8
6	GCCCCC	33
7	CCGCCC	9
8	CCCACC	6
9	GGTGGG	11
10	CCACCC	14
11	CCCGCC	5
12	GCGGGG	21
13	CTCCCC	23
14	GGGCGG	7
15	GGGTGG	10
16	CCCCCC	18
17	GGGGGG	20
18	GAGGGG	26
19	CGCCCC	29
20	GGGGAG	12
21	TGGGGG	38
22	CAGCCC	35
23	GGGGGC	15
24	GTGGGG	31
25	CACCCC	36
26	AGGGAG	62
