## Supplemental Table 3 for "Analysis of live cell data with G-DNABERT supports a role for G-quadruplexes in chromatin looping"

### Sheet: G4-DNABERT vs EndoQuad
G4-DNABERT and Gene Regulation
Dmitry Konovalov, Dmitry Umerenkov, Alan Herbert and Maria Poptsova
Supplementary Table 3. Comparison of G4-DNABERT with EndoQuad
	Total n in eG4 db		Structures in EndoQuad overlapping with G4-DNABERT				Structures in EndoQuad		Structures in EndoQuad overlapping with G4-DNABERT
Level1	123150	0.314557	23711	19,25%		Level1-6	391503	1	95365	0.243587
Level2	75923	0.193927	17538	23,10%		Level2-6	268353	0.685443	71654	0.267014
Level3	52137	0.133171	12867	24,68%		Level3-6	192430	0.491516	54116	0.281224
Level4	59174	0.151146	16062	27,14%		Level4-6	140293	0.358345	41249	0.29402
Level5	53743	0.137274	16111	29,98%		Level5-6	81119	0.207199	25187	0.310494
Level6	27376	0.0699254	9076	33,15%		Level6	27376	0.0699254	9076	0.331531
Level 1-6	391503	1
	Level1	23711
	Level2	17538
	Level3	12867
	Level4	16062
	Level5	16111
	Level6	9076
		95365
