## Supplemental Table 4 for "Analysis of live cell data with G-DNABERT supports a role for G-quadruplexes in chromatin looping"

### Sheet: 29 ENdb
G4-DNABERT and Gene Regulation
Dmitry Konovalov, Dmitry Umerenkov, Alan Herbert and Maria Poptsova
Supplementary Table 4. List of 35 G4 EP pairs from experimentally verified ENdb
EnDB	Human	n=218
		Number of pairs
	Flank extension size	G4-seq	G4-ChIP	KEx	G4-DNABERT
	0	98	8	11	35
	50	100	9	11	37
	100	102	9	11	37
	500	123	10	13	44
	№ of predicted pairs per Mbp	0.602937	3.93379	6.83521	6.92245
Enchancer promoter pairs with G4s
chr	start	end	trascript	gene	gene	Support level	chr	start	end	Support level	Total support
1	203273619	203274818	ENST00000475157	ENSG00000159388	BTG2	Level6	1	203273730	203275395	Level6	12
4	56814111	56815310	ENST00000506809	ENSG00000174799	CEP135	Level6	4	56895793	56962351	Level6	12
20	30310201	30311400	ENST00000376062	ENSG00000171552	BCL2L1	Level6	20	30244800	30316534	Level6	12
17	31203996	31205195	ENST00000318217	ENSG00000176658	MYO1D	Level6	15	66074477	66098025	Level6	12
18	60987162	60988361	ENST00000398117	ENSG00000171791	BCL2	Level5	14	105051517	105351516	Level6	11
6	36645435	36646634	ENST00000244741	ENSG00000124762	CDKN1A	Level6	6	36647237	36649237	Level5	11
6	36645435	36646634	ENST00000244741	ENSG00000124762	CDKN1A	Level6	6	36631690	36640853	Level4	10
10	43571475	43572674	ENST00000355710	ENSG00000165731	RET	Level5	10	43569296	43572684	Level5	10
8	128746680	128747879	ENST00000259523	ENSG00000136997	MYC	Level5	8	128747315	128748315	Level5	10
8	128746680	128747879	ENST00000259523	ENSG00000136997	MYC	Level5	8	128749415	128750415	Level5	10
10	43571475	43572674	ENST00000355710	ENSG00000165731	RET	Level5	10	43571244	43572713	Level5	10
6	91006262	91007461	ENST00000257749	ENSG00000112182	BACH2	Level5	6	91004796	91006944	Level5	10
12	47473449	47474648	ENST00000266581	ENSG00000139211	AMIGO2	Level5	12	47471429	47487762	Level5	10
5	320874	322073	ENST00000514523	ENSG00000063438	AHRR	Level5	5	372500	376000	Level5	10
12	132311938	132313137	ENST00000360564	ENSG00000198598	MMP17	Level5	12	132342570	132347690	Level5	10
11	69454855	69456054	ENST00000227507	ENSG00000110092	CCND1	Level5	11	69468761	69470761	Level4	9
7	150689892	150691091	ENST00000467517	ENSG00000164867	NOS3	Level4	7	150700000	150705000	Level5	9
3	79068410	79069609	ENST00000436010	ENSG00000169855	ROBO1	Level4	3	78597238	79767998	Level5	9
6	1609681	1610880	ENST00000380874	ENSG00000054598	FOXC1	Level5	6	1619348	1621343	Level4	9
13	27745834	27747033	ENST00000282344	ENSG00000152484	USP12	Level6	13	27523026	27544353	Level2	8
22	35775828	35777027	ENST00000216117	ENSG00000100292	HMOX1	Level4	22	35766960	35768960	Level4	8
16	86543133	86544332	ENST00000262426	ENSG00000103241	FOXF1	Level5	16	86212040	86271919	Level3	8
19	15311593	15312792	ENST00000263388	ENSG00000074181	NOTCH3	Level6	19	15308673	15308842	Level2	8
5	158757696	158758895	ENST00000231228	ENSG00000113302	IL12B	Level3	5	158755252	158761634	Level4	7
6	1624776	1625975	ENST00000476972	ENSG00000112699	GMDS	Level3	6	1619348	1621343	Level4	7
13	73633717	73634916	ENST00000476859	ENSG00000102554	KLF5	Level5	13	73880413	74042621	Level1	6
17	6593202	6594401	ENST00000574580	ENSG00000141485	SLC13A5	Level0	17	6285838	6586838	Level6	6
11	82611740	82612939	ENST00000524921	ENSG00000165490	DDIAS	Level0	11	82608774	82612886	Level6	6
8	128746680	128747879	ENST00000259523	ENSG00000136997	MYC	Level5	8	130569971	130616320	Level1	6
8	128746680	128747879	ENST00000259523	ENSG00000136997	MYC	Level5	8	98310330	98314427	Level0	5
8	128746680	128747879	ENST00000259523	ENSG00000136997	MYC	Level5	8	128327941	128330615	Level0	5
17	54670060	54671259	ENST00000332822	ENSG00000183691	NOG	Level5	17	54754755	54758235	Level0	5
12	132311938	132313137	ENST00000360564	ENSG00000198598	MMP17	Level5	12	132285987	132290767	Level0	5
13	28545077	28546276	ENST00000381020	ENSG00000165556	CDX2	Level0	13	28545205	28547205	Level0	0
20	21494465	21495664	ENST00000377142	ENSG00000125820	NKX2-2	Level0	20	21452815	21462458	Level0	0
						The colors correspond to level of support
