## Supplemental Table 9 for "Analysis of live cell data with G-DNABERT supports a role for G-quadruplexes in chromatin looping"

### Sheet: CTCF and ELS
G4-DNABERT and Gene Regulation
Dmitry Konovalov, Dmitry Umerenkov, Alan Herbert and Maria Poptsova
Supplementary Table 9. CTCF colocalization with pELS, dELS and G4 EP pairs
CTCF and ELS
Set	conservation	ELS	CTCF bound	no CTCF		Total сCRE	CTCF/no CTCF ratio	CTCF bound	no CTCF
Total	all	pELS	77409	64421		141830	1.20161	0.545787	0.454213
		dELS	218618	448981		667599	0.48692	0.327469	0.672531
	cons	pELS	4814	2280	odds ratio 3.86	7094	2.1114	0.678602	0.321398
		dELS	11800	21583	p-value < 2.2e-16	33383	0.546727	0.353473	0.646527	EP-pairs/Total
EP-pairs	all	pELS	77004	63835		140839	1.2063	0.546752	0.453248	0.994768	0.990904
		dELS	34159	53389		87548	0.639813	0.390175	0.609825	0.15625	0.118911
	cons	pELS	4805	2268	2.650955	7073	2.11861	0.679344	0.320656	0.99813	0.994737
		dELS	2816	3524	p-value < 2.2e-16	6340	0.799092	0.444164	0.555836	0.238644	0.163277	G4-EP-pairs/EP-pairs
G4-EP-pairs	all	pELS	37365	15153		52518	2.46585	0.71147	0.28853			0.485235	0.237378
		dELS	8233	6395		14628	1.28741	0.562825	0.437175			0.24102	0.119781
	cons	pELS	3068	851	2.485046	3919	3.60517	0.782853	0.217147			0.638502	0.37522
		dELS	1027	708	p-value < 2.2e-16	1735	1.45056	0.591931	0.408069			0.364702	0.200908
